# Unpredictable soil conditions affect the prevalence of a microbial symbiosis

**DOI:** 10.1101/2023.06.07.543465

**Authors:** Trey J. Scott, Calum J. Stephenson, Sandeep Rao, David C. Queller, Joan E. Strassmann

## Abstract

The evolution of symbiotic interactions may be affected by unpredictable conditions. However, a link between prevalence of symbiosis and these conditions has not been widely demonstrated. We test for these associations using *Dictyostelium discoideum* social amoebae and their bacterial symbionts. *D. discoideum* are host to endosymbiotic bacteria from three taxa: *Paraburkholderia, Amoebophilus* and *Chlamydiae*. Three species of facultative *Paraburkholderia* symbionts are the best studied and give hosts the ability to carry food bacteria through the dispersal stage to new environments. *Amoebophilus* and *Chlamydiae* are obligate endosymbionts with no measurable impact on host fitness. We test whether the frequency of both single infections and coinfections of these symbionts are associated with the unpredictability of their soil environments by using symbiont presence-absence data from soil isolates from 21 locations across the eastern United States. We find that that *Amoebophilus* and *Chlamydiae* obligate endosymbionts and coinfections are not associated with any of our mean measures, but that unpredictable precipitation can promote or hinder symbiosis depending on the species of *Paraburkholderia* symbiont.
