## Supplemental Tables for "Unpredictable soil conditions affect the prevalence of a microbial symbiosis"

### Sheet: Table_S1
Models of P. agricolaris prevalence
Model Input	R Code	Intercept	MAT	pH	C to N ratio	Precipitation predictability	MAP	MAT.Precipitation predictability	C to N ratio.Precipitation predictability	C to N ratio.MAT	C to N ratio.pH	MAP.Precipitation predictability	MAP.MAT	MAP.pH	pH.Precipitation predictability	C to N ratio.MAP	MAT.pH	df	log Likelihood	AICc	Delta AICc	Weight
1	glmer(formula = agricolaris ~ (1 | Location), data = data.b, family = binomial(), na.action = "na.fail")	-2.53831																2	-248.178	500.373	0	0.133966757015628
5	glmer(formula = agricolaris ~ MAT + (1 | Location), data = data.b, family = binomial(), na.action = "na.fail")	-2.42227	-0.372723															3	-247.732	501.499	1.12569	0.0763057574152367
9	glmer(formula = agricolaris ~ phh2o + (1 | Location), data = data.b, family = binomial(), na.action = "na.fail")	-2.4741		-0.312693														3	-247.741	501.516	1.14244	0.075669164426461
2	glmer(formula = agricolaris ~ C_N + (1 | Location), data = data.b, family = binomial(), na.action = "na.fail")	-2.3751			0.271868													3	-247.821	501.677	1.3039	0.0698003935247441
17	glmer(formula = agricolaris ~ Ps12 + (1 | Location), data = data.b, family = binomial(), na.action = "na.fail")	-2.48853				0.191868												3	-247.984	502.002	1.62837	0.0593474257940006
3	glmer(formula = agricolaris ~ MAP + (1 | Location), data = data.b, family = binomial(), na.action = "na.fail")	-2.49188					-0.0760186											3	-248.158	502.351	1.97726	0.0498471624603753
6	glmer(formula = agricolaris ~ C_N + MAT + (1 | Location), data = data.b, family = binomial(), na.action = "na.fail")	-2.31511	-0.305091		0.215513													4	-247.532	503.122	2.74921	0.0338855159296858
10	glmer(formula = agricolaris ~ C_N + phh2o + (1 | Location), data = data.b, family = binomial(), na.action = "na.fail")	-2.3735		-0.241013	0.194123													4	-247.588	503.233	2.86016	0.0320568168152283
11	glmer(formula = agricolaris ~ MAP + phh2o + (1 | Location), data = data.b, family = binomial(), na.action = "na.fail")	-2.3325		-0.371095			-0.211951											4	-247.611	503.28	2.90668	0.0313198001603931
13	glmer(formula = agricolaris ~ MAT + phh2o + (1 | Location), data = data.b, family = binomial(), na.action = "na.fail")	-2.43626	-0.215379	-0.16817														4	-247.686	503.429	3.05592	0.0290678732963591
7	glmer(formula = agricolaris ~ MAP + MAT + (1 | Location), data = data.b, family = binomial(), na.action = "na.fail")	-2.35699	-0.381427				-0.102415											4	-247.698	503.454	3.08046	0.0287132913499275
21	glmer(formula = agricolaris ~ MAT + Ps12 + (1 | Location), data = data.b, family = binomial(), na.action = "na.fail")	-2.41803	-0.46469			-0.091626												4	-247.716	503.49	3.11636	0.0282025191040406
4	glmer(formula = agricolaris ~ C_N + MAP + (1 | Location), data = data.b, family = binomial(), na.action = "na.fail")	-2.24815			0.310676		-0.167643											4	-247.727	503.513	3.13942	0.0278791988626105
25	glmer(formula = agricolaris ~ phh2o + Ps12 + (1 | Location), data = data.b, family = binomial(), na.action = "na.fail")	-2.47743		-0.338202		-0.0324723												4	-247.738	503.534	3.16045	0.0275876427283612
18	glmer(formula = agricolaris ~ C_N + Ps12 + (1 | Location), data = data.b, family = binomial(), na.action = "na.fail")	-2.37311			0.229708	0.110571												4	-247.764	503.586	3.21235	0.0268808875754614
19	glmer(formula = agricolaris ~ MAP + Ps12 + (1 | Location), data = data.b, family = binomial(), na.action = "na.fail")	-2.35492				0.251971	-0.192594											4	-247.875	503.808	3.43424	0.0240581332458274
8213	glmer(formula = agricolaris ~ MAT + Ps12 + (1 | Location) + MAT:Ps12, data = data.b, family = binomial(), na.action = "na.fail")	-2.83603	-0.650774			0.0563151		-0.372006										5	-247.112	504.311	3.9376	0.0187050244596569
12	glmer(formula = agricolaris ~ C_N + MAP + phh2o + (1 | Location), data = data.b, family = binomial(), na.action = "na.fail")	-2.18448		-0.295718	0.232817		-0.251419											5	-247.403	504.893	4.52017	0.0139783192716199
8	glmer(formula = agricolaris ~ C_N + MAP + MAT + (1 | Location), data = data.b, family = binomial(), na.action = "na.fail")	-2.18504	-0.307051		0.254745		-0.171908											5	-247.439	504.965	4.59147	0.0134887805193543
22	glmer(formula = agricolaris ~ C_N + MAT + Ps12 + (1 | Location), data = data.b, family = binomial(), na.action = "na.fail")	-2.28365	-0.490726		0.25682	-0.19774												5	-247.461	505.01	4.63634	0.0131894908737654
274	glmer(formula = agricolaris ~ C_N + Ps12 + (1 | Location) + C_N:Ps12, data = data.b, family = binomial(), na.action = "na.fail")	-2.21218			0.29811	-0.140153			-0.22935									5	-247.501	505.089	4.7155	0.0126776612807066
14	glmer(formula = agricolaris ~ C_N + MAT + phh2o + (1 | Location), data = data.b, family = binomial(), na.action = "na.fail")	-2.3285	-0.233034	-0.0816902	0.20239													5	-247.522	505.13	4.75722	0.0124159709412889
70	glmer(formula = agricolaris ~ C_N + MAT + (1 | Location) + C_N:MAT, data = data.b, family = binomial(), na.action = "na.fail")	-2.30109	-0.267652		0.218387					0.0470403								5	-247.524	505.135	4.76161	0.0123887406904249
138	glmer(formula = agricolaris ~ C_N + phh2o + (1 | Location) + C_N:phh2o, data = data.b, family = binomial(), na.action = "na.fail")	-2.32765		-0.155173	0.206667						0.0717469							5	-247.543	505.173	4.80004	0.0121529751548565
2067	glmer(formula = agricolaris ~ MAP + Ps12 + (1 | Location) + MAP:Ps12, data = data.b, family = binomial(), na.action = "na.fail")	-2.09553				0.531849	-0.248333					-0.343775						5	-247.557	505.201	4.82785	0.011985144208295
519	glmer(formula = agricolaris ~ MAP + MAT + (1 | Location) + MAP:MAT, data = data.b, family = binomial(), na.action = "na.fail")	-2.40897	-0.175816				-0.0478077						-0.305282					5	-247.558	505.202	4.82907	0.0119778458771124
26	glmer(formula = agricolaris ~ C_N + phh2o + Ps12 + (1 | Location), data = data.b, family = binomial(), na.action = "na.fail")	-2.37511		-0.296586	0.205003	-0.0759194												5	-247.574	505.234	4.86099	0.0117881699749736
15	glmer(formula = agricolaris ~ MAP + MAT + phh2o + (1 | Location), data = data.b, family = binomial(), na.action = "na.fail")	-2.32642	-0.127636	-0.278898			-0.187158											5	-247.594	505.275	4.90126	0.0115531942706622
20	glmer(formula = agricolaris ~ C_N + MAP + Ps12 + (1 | Location), data = data.b, family = binomial(), na.action = "na.fail")	-2.19741			0.259414	0.171622	-0.231284											5	-247.605	505.297	4.92405	0.0114222763412877
1035	glmer(formula = agricolaris ~ MAP + phh2o + (1 | Location) + MAP:phh2o, data = data.b, family = binomial(), na.action = "na.fail")	-2.3501		-0.36212			-0.201041							-0.0257036				5	-247.608	505.302	4.92876	0.0113954052508326
27	glmer(formula = agricolaris ~ MAP + phh2o + Ps12 + (1 | Location), data = data.b, family = binomial(), na.action = "na.fail")	-2.32727		-0.355028		0.022034	-0.216307											5	-247.61	505.307	4.9335	0.011368430089199
16409	glmer(formula = agricolaris ~ phh2o + Ps12 + (1 | Location) + phh2o:Ps12, data = data.b, family = binomial(), na.action = "na.fail")	-2.7051		-0.288794		0.0502284									-0.162115			5	-247.621	505.33	4.9564	0.0112389965790166
36	glmer(formula = agricolaris ~ C_N + MAP + (1 | Location) + C_N:MAP, data = data.b, family = binomial(), na.action = "na.fail")	-2.18529			0.374279		-0.215434									-0.116974		5	-247.628	505.343	4.96928	0.0111668558665292
4109	glmer(formula = agricolaris ~ MAT + phh2o + (1 | Location) + MAT:phh2o, data = data.b, family = binomial(), na.action = "na.fail")	-2.59731	-0.327345	-0.111456													0.14039	5	-247.629	505.344	4.97091	0.0111577582310702
29	glmer(formula = agricolaris ~ MAT + phh2o + Ps12 + (1 | Location), data = data.b, family = binomial(), na.action = "na.fail")	-2.43304	-0.319268	-0.211455		-0.143841												5	-247.649	505.385	5.01126	0.0109349180183372
23	glmer(formula = agricolaris ~ MAP + MAT + Ps12 + (1 | Location), data = data.b, family = binomial(), na.action = "na.fail")	-2.36341	-0.411975			-0.0314945	-0.0900505											5	-247.697	505.48	5.10664	0.0104257023966699

### Sheet: Table_S2
Models of P. hayleyella prevalence
Model Input	R Code	Intercept	Precipitation predictability	pH	pH.Precipitation predictability	MAT	MAT.Precipitation predictability	MAP	C to N ratio	C to N ratio.Precipitation predictability	MAT.pH	C to N ratio.pH	C to N ratio.MAT	df	log Likelihood	AICc	Delta AICc	Weight
17	glmer(formula = hayleyella ~ Ps12 + (1 | Location), data = data.b, family = binomial(), na.action = "na.fail")	-4.7186	-1.04706											3	-146.181	298.397	0	0.137653486804741
1049	glmer(formula = hayleyella ~ phh2o + Ps12 + (1 | Location) + phh2o:Ps12, data = data.b, family = binomial(), na.action = "na.fail")	-3.20682	-1.97171	0.362977	1.56668									5	-144.317	298.721	0.324984	0.117008631452514
533	glmer(formula = hayleyella ~ MAT + Ps12 + (1 | Location) + MAT:Ps12, data = data.b, family = binomial(), na.action = "na.fail")	-3.49678	-1.82801			0.114638	0.933929							5	-144.463	299.012	0.615327	0.101197699559484
21	glmer(formula = hayleyella ~ MAT + Ps12 + (1 | Location), data = data.b, family = binomial(), na.action = "na.fail")	-4.49965	-1.47997			-0.741263								4	-145.829	299.716	1.31908	0.0711791689877432
19	glmer(formula = hayleyella ~ MAP + Ps12 + (1 | Location), data = data.b, family = binomial(), na.action = "na.fail")	-4.68762	-1.03672					-0.0450833						4	-146.178	300.415	2.0182	0.0501810995014794
25	glmer(formula = hayleyella ~ phh2o + Ps12 + (1 | Location), data = data.b, family = binomial(), na.action = "na.fail")	-4.71817	-1.06198	-0.0248624										4	-146.181	300.419	2.02246	0.0500744788088327
18	glmer(formula = hayleyella ~ C_N + Ps12 + (1 | Location), data = data.b, family = binomial(), na.action = "na.fail")	-4.71756	-1.05004						0.00560811					4	-146.181	300.42	2.02317	0.0500567214344873
1	glmer(formula = hayleyella ~ (1 | Location), data = data.b, family = binomial(), na.action = "na.fail")	-4.62145												2	-148.278	300.574	2.17725	0.0463450270019022
9	glmer(formula = hayleyella ~ phh2o + (1 | Location), data = data.b, family = binomial(), na.action = "na.fail")	-4.58742		0.729213										3	-147.545	301.125	2.72885	0.0351742032643044
29	glmer(formula = hayleyella ~ MAT + phh2o + Ps12 + (1 | Location), data = data.b, family = binomial(), na.action = "na.fail")	-4.40546	-1.34846	0.477644		-1.01918								5	-145.679	301.444	3.04795	0.0299870745145289
23	glmer(formula = hayleyella ~ MAP + MAT + Ps12 + (1 | Location), data = data.b, family = binomial(), na.action = "na.fail")	-4.5962	-1.58547			-0.848757		0.20085						5	-145.787	301.661	3.26429	0.026912550683925
22	glmer(formula = hayleyella ~ C_N + MAT + Ps12 + (1 | Location), data = data.b, family = binomial(), na.action = "na.fail")	-4.49693	-1.48697			-0.742309			0.0125125					5	-145.829	301.744	3.34773	0.0258128783469827
5	glmer(formula = hayleyella ~ MAT + (1 | Location), data = data.b, family = binomial(), na.action = "na.fail")	-4.87173				0.605286								3	-147.891	301.817	3.4204	0.02489177942778
2	glmer(formula = hayleyella ~ C_N + (1 | Location), data = data.b, family = binomial(), na.action = "na.fail")	-4.71711							-0.509425					3	-147.91	301.854	3.45745	0.0244349666226998
3	glmer(formula = hayleyella ~ MAP + (1 | Location), data = data.b, family = binomial(), na.action = "na.fail")	-4.26407						-0.522592						3	-147.995	302.025	3.62867	0.0224300932091463
146	glmer(formula = hayleyella ~ C_N + Ps12 + (1 | Location) + C_N:Ps12, data = data.b, family = binomial(), na.action = "na.fail")	-4.84764	-0.844739						0.0469717	0.229887				5	-146.082	302.251	3.85476	0.0200325940380779
27	glmer(formula = hayleyella ~ MAP + phh2o + Ps12 + (1 | Location), data = data.b, family = binomial(), na.action = "na.fail")	-4.68645	-1.05299	-0.0276086				-0.0463602						5	-146.178	302.443	4.04621	0.0182039085009071
20	glmer(formula = hayleyella ~ C_N + MAP + Ps12 + (1 | Location), data = data.b, family = binomial(), na.action = "na.fail")	-4.68336	-1.0437					-0.0479075	0.0144393					5	-146.178	302.443	4.04676	0.0181988633535123
26	glmer(formula = hayleyella ~ C_N + phh2o + Ps12 + (1 | Location), data = data.b, family = binomial(), na.action = "na.fail")	-4.71819	-1.06191	-0.0248492					-0.000123077					5	-146.181	302.448	4.05146	0.0181561606305953
11	glmer(formula = hayleyella ~ MAP + phh2o + (1 | Location), data = data.b, family = binomial(), na.action = "na.fail")	-4.41391		0.664893				-0.307335						4	-147.428	302.914	4.51751	0.0143820696322196
10	glmer(formula = hayleyella ~ C_N + phh2o + (1 | Location), data = data.b, family = binomial(), na.action = "na.fail")	-4.75241		0.613995					-0.271983					4	-147.444	302.946	4.5492	0.0141559892317292
13	glmer(formula = hayleyella ~ MAT + phh2o + (1 | Location), data = data.b, family = binomial(), na.action = "na.fail")	-4.5475		0.803559		-0.109062								4	-147.539	303.137	4.74003	0.0128677770485165
7	glmer(formula = hayleyella ~ MAP + MAT + (1 | Location), data = data.b, family = binomial(), na.action = "na.fail")	-4.49133				0.609457		-0.51483						4	-147.599	303.255	4.85881	0.0121257787854522
6	glmer(formula = hayleyella ~ C_N + MAT + (1 | Location), data = data.b, family = binomial(), na.action = "na.fail")	-4.90008				0.462832			-0.395927					4	-147.68	303.418	5.02168	0.0111774661773115
4	glmer(formula = hayleyella ~ C_N + MAP + (1 | Location), data = data.b, family = binomial(), na.action = "na.fail")	-4.44561						-0.36729	-0.421034					4	-147.767	303.592	5.19545	0.0102473041707937
269	glmer(formula = hayleyella ~ MAT + phh2o + (1 | Location) + MAT:phh2o, data = data.b, family = binomial(), na.action = "na.fail")	-3.97529		0.706069		0.289491					-0.477738			5	-147.27	304.626	6.22925	0.00611113617994755
12	glmer(formula = hayleyella ~ C_N + MAP + phh2o + (1 | Location), data = data.b, family = binomial(), na.action = "na.fail")	-4.50376		0.572429				-0.252488	-0.218758					5	-147.368	304.822	6.42536	0.00554034741819087
15	glmer(formula = hayleyella ~ MAP + MAT + phh2o + (1 | Location), data = data.b, family = binomial(), na.action = "na.fail")	-4.42737		0.615349		0.067769		-0.323496						5	-147.426	304.939	6.54251	0.00522514250478533
74	glmer(formula = hayleyella ~ C_N + phh2o + (1 | Location) + C_N:phh2o, data = data.b, family = binomial(), na.action = "na.fail")	-4.62122		0.647691					-0.271621			0.0423588		5	-147.441	304.969	6.57213	0.00514835117614976
14	glmer(formula = hayleyella ~ C_N + MAT + phh2o + (1 | Location), data = data.b, family = binomial(), na.action = "na.fail")	-4.622		0.66432		-0.0869959			-0.264321					5	-147.443	304.972	6.57541	0.00513991318626516
38	glmer(formula = hayleyella ~ C_N + MAT + (1 | Location) + C_N:MAT, data = data.b, family = binomial(), na.action = "na.fail")	-5.05236				0.154315			-0.343263				-0.399354	5	-147.454	304.994	6.59788	0.00508247941796977
8	glmer(formula = hayleyella ~ C_N + MAP + MAT + (1 | Location), data = data.b, family = binomial(), na.action = "na.fail")	-4.5935				0.505212		-0.413637	-0.286915					5	-147.498	305.082	6.6854	0.00486485892702488

### Sheet: Table_S3
Models of P. bonniea prevalence
Model Input	R Code	Intercept	MAT	pH	Precipitation predictability	C to N ratio	MAP	pH.Precipitation predictability	MAT.Precipitation predictability	MAT.pH	df	log Likelihood	AICc	Delta AICc	Weight	Notes
29	glmer(formula = bonniea ~ MAT + phh2o + Ps12 + (1 | Location), data = data.b, family = binomial(), na.action = "na.fail")	-5.19533	-2.52127	1.7501	2.00303						5	-74.2612	158.609	0	0.38230077723396	Does not converge
17	glmer(formula = bonniea ~ Ps12 + (1 | Location), data = data.b, family = binomial(), na.action = "na.fail")	-4.20578			1.18082						3	-77.7461	161.527	2.91776	0.0888835700320931
26	glmer(formula = bonniea ~ C_N + phh2o + Ps12 + (1 | Location), data = data.b, family = binomial(), na.action = "na.fail")	-4.09084		0.506376	1.42168	-0.34812					5	-75.7315	161.55	2.94069	0.087870550591061
25	glmer(formula = bonniea ~ phh2o + Ps12 + (1 | Location), data = data.b, family = binomial(), na.action = "na.fail")	-4.09681		0.44842	1.40552						4	-76.827	161.712	3.10278	0.0810297364230165
18	glmer(formula = bonniea ~ C_N + Ps12 + (1 | Location), data = data.b, family = binomial(), na.action = "na.fail")	-4.00479			1.02022	-0.293585					4	-77.0632	162.184	3.57502	0.0639881093358884
27	glmer(formula = bonniea ~ MAP + phh2o + Ps12 + (1 | Location), data = data.b, family = binomial(), na.action = "na.fail")	-4.24499		0.496238	1.75923		-0.277605				5	-76.447	162.981	4.37161	0.042965794536655
153	glmer(formula = bonniea ~ phh2o + Ps12 + (1 | Location) + phh2o:Ps12, data = data.b, family = binomial(), na.action = "na.fail")	-4.04258		0.237671	1.38859			0.271188			5	-76.4621	163.011	4.40181	0.0423217231328645
19	glmer(formula = bonniea ~ MAP + Ps12 + (1 | Location), data = data.b, family = binomial(), na.action = "na.fail")	-4.24808			1.36705		-0.186047				4	-77.5957	163.249	4.64006	0.0375689194749477
20	glmer(formula = bonniea ~ C_N + MAP + Ps12 + (1 | Location), data = data.b, family = binomial(), na.action = "na.fail")	-4.05273			1.23141	-0.3624	-0.275973				5	-76.6957	163.478	4.86909	0.0335038982267283
21	glmer(formula = bonniea ~ MAT + Ps12 + (1 | Location), data = data.b, family = binomial(), na.action = "na.fail")	-4.21462	-0.0675221		1.15567						4	-77.7379	163.534	4.92453	0.0325879226781808
85	glmer(formula = bonniea ~ MAT + Ps12 + (1 | Location) + MAT:Ps12, data = data.b, family = binomial(), na.action = "na.fail")	-4.49125	-1.04705		1.40647				0.972205		5	-76.9258	163.938	5.32932	0.0266169215761745
22	glmer(formula = bonniea ~ C_N + MAT + Ps12 + (1 | Location), data = data.b, family = binomial(), na.action = "na.fail")	-4.00313	0.0158459		1.02803	-0.294036					5	-77.0626	164.212	5.60288	0.0232143033835668
23	glmer(formula = bonniea ~ MAP + MAT + Ps12 + (1 | Location), data = data.b, family = binomial(), na.action = "na.fail")	-4.23627	0.0826524		1.41648		-0.209389				5	-77.5864	165.26	6.6505	0.0137488503360812
15	glmer(formula = bonniea ~ MAP + MAT + phh2o + (1 | Location), data = data.b, family = binomial(), na.action = "na.fail")	-4.34542	-2.73668	1.25154			0.48325				5	-77.8172	165.721	7.11201	0.0109156854466401
5	glmer(formula = bonniea ~ MAT + (1 | Location), data = data.b, family = binomial(), na.action = "na.fail")	-4.07798	-0.946094								3	-80.4095	166.854	8.24466	0.00619585276124707
13	glmer(formula = bonniea ~ MAT + phh2o + (1 | Location), data = data.b, family = binomial(), na.action = "na.fail")	-4.1343	-2.00338	0.769242							4	-79.8211	167.7	9.09088	0.00405832190769493
6	glmer(formula = bonniea ~ C_N + MAT + (1 | Location), data = data.b, family = binomial(), na.action = "na.fail")	-3.91698	-0.908641			-0.307171					4	-79.939	167.936	9.32663	0.00360705248719782
7	glmer(formula = bonniea ~ MAP + MAT + (1 | Location), data = data.b, family = binomial(), na.action = "na.fail")	-4.04216	-0.896693				0.261829				4	-80.0046	168.067	9.45785	0.00337799370399571
14	glmer(formula = bonniea ~ C_N + MAT + phh2o + (1 | Location), data = data.b, family = binomial(), na.action = "na.fail")	-4.13598	-1.94106	0.648537		-0.315501					5	-79.0253	168.137	9.52836	0.00326098126361297
1	glmer(formula = bonniea ~ (1 | Location), data = data.b, family = binomial(), na.action = "na.fail")	-4.43964									2	-82.3612	168.74	10.1306	0.00241307397975443
9	glmer(formula = bonniea ~ phh2o + (1 | Location), data = data.b, family = binomial(), na.action = "na.fail")	-4.36019		-0.524156							3	-81.5709	169.176	10.5674	0.0019396243992787
8	glmer(formula = bonniea ~ C_N + MAP + MAT + (1 | Location), data = data.b, family = binomial(), na.action = "na.fail")	-3.94291	-0.862987			-0.249282	0.208732				5	-79.5959	169.278	10.6695	0.00184315197465172
45	glmer(formula = bonniea ~ MAT + phh2o + (1 | Location) + MAT:phh2o, data = data.b, family = binomial(), na.action = "na.fail")	-4.10039	-1.97222	0.744446						-0.0596769	5	-79.8083	169.703	11.0943	0.00149041539630242
3	glmer(formula = bonniea ~ MAP + (1 | Location), data = data.b, family = binomial(), na.action = "na.fail")	-4.48282					0.258952				3	-82.1448	170.324	11.7153	0.00109261418009788
2	glmer(formula = bonniea ~ C_N + (1 | Location), data = data.b, family = binomial(), na.action = "na.fail")	-4.45209				-0.0862986					3	-82.339	170.713	12.1036	0.000899777547240189
10	glmer(formula = bonniea ~ C_N + phh2o + (1 | Location), data = data.b, family = binomial(), na.action = "na.fail")	-4.3541		-0.527653		-0.191948					4	-81.4576	170.973	12.3639	0.000789991298783537
11	glmer(formula = bonniea ~ MAP + phh2o + (1 | Location), data = data.b, family = binomial(), na.action = "na.fail")	-4.40032		-0.476173			0.184891				4	-81.4727	171.003	12.3942	0.000778115081652392
4	glmer(formula = bonniea ~ C_N + MAP + (1 | Location), data = data.b, family = binomial(), na.action = "na.fail")	-4.49993				-0.123528	0.270587				4	-82.093	172.244	13.6346	0.000418486231818247
12	glmer(formula = bonniea ~ C_N + MAP + phh2o + (1 | Location), data = data.b, family = binomial(), na.action = "na.fail")	-4.38728		-0.473976		-0.185767	0.181195				5	-81.3537	172.794	14.1852	0.000317785378813924

### Sheet: Table_S4
Models of Amoebophilus prevalence
Model Input	R Code	Intercept	MAP	C to N ratio	C to N ratio.MAP	MAT	Precipitation predictability	pH	MAP.pH	MAP.Precipitation predictability	MAP.MAT	C to N ratio.pH	MAT.Precipitation predictability	pH.Precipitation predictability	C to N ratio.Precipitation predictability	MAT.pH	C to N ratio.MAT	df	log Likelihood	AICc	Delta AICc	Weight
3	glmer(formula = Amo ~ MAP + (1 | Location), data = data.e, family = binomial(), na.action = "na.fail")	-2.87739	-0.532406															3	-279.474	564.981	0	0.114169133339586
1	glmer(formula = Amo ~ (1 | Location), data = data.e, family = binomial(), na.action = "na.fail")	-3.30474																2	-280.522	565.061	0.0798131	0.109702748829753
36	glmer(formula = Amo ~ C_N + MAP + (1 | Location) + C_N:MAP, data = data.e, family = binomial(), na.action = "na.fail")	-2.55489	-0.894316	0.194772	-0.496935													5	-277.868	565.82	0.839048	0.0750501649475206
7	glmer(formula = Amo ~ MAP + MAT + (1 | Location), data = data.e, family = binomial(), na.action = "na.fail")	-2.93013	-0.534883			0.164061												4	-279.348	566.751	1.77006	0.0471177148870791
5	glmer(formula = Amo ~ MAT + (1 | Location), data = data.e, family = binomial(), na.action = "na.fail")	-3.36289				0.158481												3	-280.425	566.883	1.90182	0.0441138301171651
19	glmer(formula = Amo ~ MAP + Ps12 + (1 | Location), data = data.e, family = binomial(), na.action = "na.fail")	-2.81791	-0.58017				0.0983442											4	-279.422	566.9	1.919	0.0437364338812158
4	glmer(formula = Amo ~ C_N + MAP + (1 | Location), data = data.e, family = binomial(), na.action = "na.fail")	-2.81283	-0.551909	0.077156														4	-279.445	566.946	1.9648	0.0427463011879745
11	glmer(formula = Amo ~ MAP + phh2o + (1 | Location), data = data.e, family = binomial(), na.action = "na.fail")	-2.84975	-0.552352					-0.0531897										4	-279.46	566.975	1.9946	0.0421139762325043
23	glmer(formula = Amo ~ MAP + MAT + Ps12 + (1 | Location), data = data.e, family = binomial(), na.action = "na.fail")	-2.68708	-0.892053			0.756391	0.681518											5	-278.466	567.016	2.03466	0.0412788625585156
17	glmer(formula = Amo ~ Ps12 + (1 | Location), data = data.e, family = binomial(), na.action = "na.fail")	-3.32371					-0.0713706											3	-280.494	567.022	2.04128	0.0411424362512177
9	glmer(formula = Amo ~ phh2o + (1 | Location), data = data.e, family = binomial(), na.action = "na.fail")	-3.32515						0.0781804										3	-280.496	567.025	2.04403	0.0410859346327299
2	glmer(formula = Amo ~ C_N + (1 | Location), data = data.e, family = binomial(), na.action = "na.fail")	-3.33799		-0.0507609														3	-280.511	567.056	2.07524	0.0404497232481043
1035	glmer(formula = Amo ~ MAP + phh2o + (1 | Location) + MAP:phh2o, data = data.e, family = binomial(), na.action = "na.fail")	-2.65292	-0.685028					-0.0801092	0.308509									5	-278.854	567.792	2.81127	0.027995519461099
15	glmer(formula = Amo ~ MAP + MAT + phh2o + (1 | Location), data = data.e, family = binomial(), na.action = "na.fail")	-2.81427	-0.728583			0.563792		-0.490068										5	-278.893	567.87	2.88916	0.0269262406648796
2067	glmer(formula = Amo ~ MAP + Ps12 + (1 | Location) + MAP:Ps12, data = data.e, family = binomial(), na.action = "na.fail")	-2.54918	-0.596462				0.267064			-0.289296								5	-279.085	568.253	3.27262	0.0222283700852812
8	glmer(formula = Amo ~ C_N + MAP + MAT + (1 | Location), data = data.e, family = binomial(), na.action = "na.fail")	-2.81645	-0.578453	0.151612		0.217842												5	-279.247	568.578	3.59672	0.0189030306872429
519	glmer(formula = Amo ~ MAP + MAT + (1 | Location) + MAP:MAT, data = data.e, family = binomial(), na.action = "na.fail")	-2.94027	-0.527638			0.187749					-0.0463143							5	-279.344	568.771	3.79011	0.0171607905137804
13	glmer(formula = Amo ~ MAT + phh2o + (1 | Location), data = data.e, family = binomial(), na.action = "na.fail")	-3.36738				0.238503		-0.0977849										4	-280.409	568.873	3.89178	0.0163102359323676
21	glmer(formula = Amo ~ MAT + Ps12 + (1 | Location), data = data.e, family = binomial(), na.action = "na.fail")	-3.36623				0.213208	0.0621192											4	-280.415	568.886	3.90497	0.016202978930991
6	glmer(formula = Amo ~ C_N + MAT + (1 | Location), data = data.e, family = binomial(), na.action = "na.fail")	-3.36811		-0.00937337		0.155877												4	-280.424	568.904	3.92343	0.0160541479864548
20	glmer(formula = Amo ~ C_N + MAP + Ps12 + (1 | Location), data = data.e, family = binomial(), na.action = "na.fail")	-2.79589	-0.581498	0.0387471			0.0817808											5	-279.416	568.916	3.93523	0.0159597234343
27	glmer(formula = Amo ~ MAP + phh2o + Ps12 + (1 | Location), data = data.e, family = binomial(), na.action = "na.fail")	-2.82158	-0.578296				0.116139	0.0277709										5	-279.42	568.924	3.94271	0.0159001340226566
12	glmer(formula = Amo ~ C_N + MAP + phh2o + (1 | Location), data = data.e, family = binomial(), na.action = "na.fail")	-2.80921	-0.55821	0.0663966				-0.0248594										5	-279.443	568.969	3.98778	0.0155457785051345
25	glmer(formula = Amo ~ phh2o + Ps12 + (1 | Location), data = data.e, family = binomial(), na.action = "na.fail")	-3.32788					-0.0443795	0.0434652										4	-280.49	569.036	4.05529	0.0150298016144434
18	glmer(formula = Amo ~ C_N + Ps12 + (1 | Location), data = data.e, family = binomial(), na.action = "na.fail")	-3.33355		-0.017791			-0.0644618											4	-280.493	569.042	4.06148	0.0149833558901452
10	glmer(formula = Amo ~ C_N + phh2o + (1 | Location), data = data.e, family = binomial(), na.action = "na.fail")	-3.33778		-0.0227506				0.0693305										4	-280.494	569.044	4.06269	0.0149743387197114
138	glmer(formula = Amo ~ C_N + phh2o + (1 | Location) + C_N:phh2o, data = data.e, family = binomial(), na.action = "na.fail")	-3.20266		-0.0181559				0.413907				0.285961						5	-280	570.084	5.10309	0.00890075051000972
8213	glmer(formula = Amo ~ MAT + Ps12 + (1 | Location) + MAT:Ps12, data = data.e, family = binomial(), na.action = "na.fail")	-3.51635				0.0959987	0.123761						-0.163991					5	-280.296	570.675	5.69412	0.00662348733451001
16409	glmer(formula = Amo ~ phh2o + Ps12 + (1 | Location) + phh2o:Ps12, data = data.e, family = binomial(), na.action = "na.fail")	-3.069					-0.151195	0.0235108						0.185576				5	-280.34	570.764	5.7833	0.00633462685416105
274	glmer(formula = Amo ~ C_N + Ps12 + (1 | Location) + C_N:Ps12, data = data.e, family = binomial(), na.action = "na.fail")	-3.19186		0.00195109			-0.242002								-0.164025			5	-280.356	570.796	5.81532	0.00623400809164956
29	glmer(formula = Amo ~ MAT + phh2o + Ps12 + (1 | Location), data = data.e, family = binomial(), na.action = "na.fail")	-3.36905				0.264516	0.043012	-0.0832105										5	-280.404	570.892	5.9113	0.0059419193938771
4109	glmer(formula = Amo ~ MAT + phh2o + (1 | Location) + MAT:phh2o, data = data.e, family = binomial(), na.action = "na.fail")	-3.32931				0.27286		-0.109145								-0.0355717		5	-280.404	570.892	5.91132	0.00594184299555366
14	glmer(formula = Amo ~ C_N + MAT + phh2o + (1 | Location), data = data.e, family = binomial(), na.action = "na.fail")	-3.38583		-0.0319539		0.241895		-0.112529										5	-280.405	570.893	5.9125	0.00593834526307979
22	glmer(formula = Amo ~ C_N + MAT + Ps12 + (1 | Location), data = data.e, family = binomial(), na.action = "na.fail")	-3.38547		-0.0330799		0.218136	0.0780609											5	-280.411	570.906	5.9256	0.00589958726630287
70	glmer(formula = Amo ~ C_N + MAT + (1 | Location) + C_N:MAT, data = data.e, family = binomial(), na.action = "na.fail")	-3.37303		-0.00584772		0.127994											-0.0347649	5	-280.42	570.924	5.94312	0.00584812197614039
26	glmer(formula = Amo ~ C_N + phh2o + Ps12 + (1 | Location), data = data.e, family = binomial(), na.action = "na.fail")	-3.33499		-0.0132638			-0.0405233	0.0413099										5	-280.49	571.063	6.08208	0.00545560375286286

### Sheet: Table_S5
Models of Chlamydiae prevalence
Model Input	R Code	Intercept	pH	MAP	MAT	Precipitation predictability	C to N ratio	pH.Precipitation predictability	MAT.pH	C to N ratio.Precipitation predictability	MAP.Precipitation predictability	C to N ratio.pH	MAP.pH	MAP.MAT	MAT.Precipitation predictability	C to N ratio.MAP	C to N ratio.MAT	df	log Likelihood	AICc	Delta AICc	Weight
1	glmer(formula = Chlam ~ (1 | Location), data = data.e, family = binomial(), na.action = "na.fail")	-1.80755																2	-397.991	799.998	0	0.116151151713783
9	glmer(formula = Chlam ~ phh2o + (1 | Location), data = data.e, family = binomial(), na.action = "na.fail")	-1.7256	-0.269514															3	-397.423	800.879	0.881456	0.0747511511067656
3	glmer(formula = Chlam ~ MAP + (1 | Location), data = data.e, family = binomial(), na.action = "na.fail")	-1.94247		0.213947														3	-397.642	801.318	1.31994	0.0600348139183651
5	glmer(formula = Chlam ~ MAT + (1 | Location), data = data.e, family = binomial(), na.action = "na.fail")	-1.73617			-0.211827													3	-397.74	801.513	1.51476	0.0544624226154292
25	glmer(formula = Chlam ~ phh2o + Ps12 + (1 | Location), data = data.e, family = binomial(), na.action = "na.fail")	-1.74706	-0.539126			-0.356861												4	-396.831	801.717	1.71964	0.0491597068699011
2	glmer(formula = Chlam ~ C_N + (1 | Location), data = data.e, family = binomial(), na.action = "na.fail")	-1.82104					0.020922											3	-397.986	802.006	2.00821	0.0425546020890852
17	glmer(formula = Chlam ~ Ps12 + (1 | Location), data = data.e, family = binomial(), na.action = "na.fail")	-1.80913				-0.00515219												3	-397.99	802.014	2.0163	0.042382817439779
16409	glmer(formula = Chlam ~ phh2o + Ps12 + (1 | Location) + phh2o:Ps12, data = data.e, family = binomial(), na.action = "na.fail")	-1.31672	-0.578838			-0.491008		0.304648										5	-396.059	802.201	2.20354	0.0385950342524877
11	glmer(formula = Chlam ~ MAP + phh2o + (1 | Location), data = data.e, family = binomial(), na.action = "na.fail")	-1.83936	-0.228671	0.156885														4	-397.25	802.556	2.55814	0.0323244396110152
4109	glmer(formula = Chlam ~ MAT + phh2o + (1 | Location) + MAT:phh2o, data = data.e, family = binomial(), na.action = "na.fail")	-1.24406	-0.489124		0.472023				-0.448107									5	-396.313	802.709	2.71164	0.0299363104366844
10	glmer(formula = Chlam ~ C_N + phh2o + (1 | Location), data = data.e, family = binomial(), na.action = "na.fail")	-1.76836	-0.295992				-0.0805864											4	-397.38	802.816	2.81828	0.0283819075693665
21	glmer(formula = Chlam ~ MAT + Ps12 + (1 | Location), data = data.e, family = binomial(), na.action = "na.fail")	-1.72256			-0.505277	-0.308503												4	-397.394	802.843	2.84495	0.0280059963353086
13	glmer(formula = Chlam ~ MAT + phh2o + (1 | Location), data = data.e, family = binomial(), na.action = "na.fail")	-1.74188	-0.340843		0.107172													4	-397.398	802.851	2.85344	0.0278873564672694
7	glmer(formula = Chlam ~ MAP + MAT + (1 | Location), data = data.e, family = binomial(), na.action = "na.fail")	-1.87516		0.209329	-0.195287													4	-397.419	802.893	2.8955	0.027307023202052
27	glmer(formula = Chlam ~ MAP + phh2o + Ps12 + (1 | Location), data = data.e, family = binomial(), na.action = "na.fail")	-1.92353	-0.52795	0.244174		-0.422626												5	-396.418	802.919	2.92104	0.0269605111682988
23	glmer(formula = Chlam ~ MAP + MAT + Ps12 + (1 | Location), data = data.e, family = binomial(), na.action = "na.fail")	-1.9825		0.413992	-0.72513	-0.572311												5	-396.436	802.956	2.95819	0.0264643465847928
19	glmer(formula = Chlam ~ MAP + Ps12 + (1 | Location), data = data.e, family = binomial(), na.action = "na.fail")	-2.01756		0.248082		-0.0831114												4	-397.583	803.222	3.22382	0.0231728847235829
4	glmer(formula = Chlam ~ C_N + MAP + (1 | Location), data = data.e, family = binomial(), na.action = "na.fail")	-2.01446		0.229868			-0.0443061											4	-397.63	803.316	3.31839	0.0221026181338814
274	glmer(formula = Chlam ~ C_N + Ps12 + (1 | Location) + C_N:Ps12, data = data.e, family = binomial(), na.action = "na.fail")	-1.53733				-0.43858	0.0809269			-0.371225								5	-396.674	803.431	3.43299	0.0208717182018267
6	glmer(formula = Chlam ~ C_N + MAT + (1 | Location), data = data.e, family = binomial(), na.action = "na.fail")	-1.74966			-0.218797		-0.0248634											4	-397.735	803.527	3.52876	0.0198959225029109
29	glmer(formula = Chlam ~ MAT + phh2o + Ps12 + (1 | Location), data = data.e, family = binomial(), na.action = "na.fail")	-1.72639	-0.473456		-0.160869	-0.412141												5	-396.786	803.656	3.65826	0.0186484282707694
2067	glmer(formula = Chlam ~ MAP + Ps12 + (1 | Location) + MAP:Ps12, data = data.e, family = binomial(), na.action = "na.fail")	-1.69285		0.190509		0.187163					-0.362853							5	-396.817	803.717	3.71901	0.018090490067819
26	glmer(formula = Chlam ~ C_N + phh2o + Ps12 + (1 | Location), data = data.e, family = binomial(), na.action = "na.fail")	-1.75326	-0.540857			-0.353955	-0.0119119											5	-396.83	803.744	3.74576	0.0178501985417575
138	glmer(formula = Chlam ~ C_N + phh2o + (1 | Location) + C_N:phh2o, data = data.e, family = binomial(), na.action = "na.fail")	-1.66751	-0.0659074				-0.0557568					0.188643						5	-396.92	803.924	3.926	0.016311832424469
1035	glmer(formula = Chlam ~ MAP + phh2o + (1 | Location) + MAP:phh2o, data = data.e, family = binomial(), na.action = "na.fail")	-1.72034	-0.283379	0.0919015									0.174546					5	-396.953	803.989	3.99141	0.0157869957867696
18	glmer(formula = Chlam ~ C_N + Ps12 + (1 | Location), data = data.e, family = binomial(), na.action = "na.fail")	-1.82181				-0.0128123	0.0262057											4	-397.985	804.025	4.02743	0.0155051979383775
519	glmer(formula = Chlam ~ MAP + MAT + (1 | Location) + MAP:MAT, data = data.e, family = binomial(), na.action = "na.fail")	-1.80409		0.13638	-0.410722									0.334239				5	-397.103	804.289	4.29105	0.0135904271639987
12	glmer(formula = Chlam ~ C_N + MAP + phh2o + (1 | Location), data = data.e, family = binomial(), na.action = "na.fail")	-1.91412	-0.259096	0.178417			-0.112736											5	-397.166	804.416	4.41813	0.0127537794759115
15	glmer(formula = Chlam ~ MAP + MAT + phh2o + (1 | Location), data = data.e, family = binomial(), na.action = "na.fail")	-1.84038	-0.256755	0.1509	0.0400785													5	-397.247	804.577	4.57922	0.011766776162261
14	glmer(formula = Chlam ~ C_N + MAT + phh2o + (1 | Location), data = data.e, family = binomial(), na.action = "na.fail")	-1.78703	-0.372955		0.114599		-0.0830164											5	-397.352	804.787	4.78919	0.010594080046499
8213	glmer(formula = Chlam ~ MAT + Ps12 + (1 | Location) + MAT:Ps12, data = data.e, family = binomial(), na.action = "na.fail")	-1.65119			-0.460977	-0.3315									0.070386			5	-397.357	804.798	4.80062	0.0105337347467761
8	glmer(formula = Chlam ~ C_N + MAP + MAT + (1 | Location), data = data.e, family = binomial(), na.action = "na.fail")	-1.93556		0.231677	-0.216477		-0.0852447											5	-397.371	804.826	4.82813	0.0103898442543242
22	glmer(formula = Chlam ~ C_N + MAT + Ps12 + (1 | Location), data = data.e, family = binomial(), na.action = "na.fail")	-1.6888			-0.51273	-0.33422	0.0596057											5	-397.373	804.829	4.83161	0.010371749099854
36	glmer(formula = Chlam ~ C_N + MAP + (1 | Location) + C_N:MAP, data = data.e, family = binomial(), na.action = "na.fail")	-1.93432		0.202048			0.0247246									-0.1173		5	-397.463	805.01	5.0121	0.00947675275086292
70	glmer(formula = Chlam ~ C_N + MAT + (1 | Location) + C_N:MAT, data = data.e, family = binomial(), na.action = "na.fail")	-1.71009			-0.0799885		-0.0288167										0.165228	5	-397.57	805.224	5.2266	0.00851297360906057
20	glmer(formula = Chlam ~ C_N + MAP + Ps12 + (1 | Location), data = data.e, family = binomial(), na.action = "na.fail")	-2.02511		0.2507		-0.0793703	-0.0107516											5	-397.582	805.248	5.24999	0.00841400471790424

### Sheet: Table_S6
Models of P. hayleyella-Amoebophilus coinfections
Model Input	R Code	Intercept	MAT	pH	MAT.pH	MAP	Precipitation predictability	C to N ratio	MAT.Precipitation predictability	pH.Precipitation predictability	C to N ratio.Precipitation predictability	C to N ratio.pH	C to N ratio.MAT	df	log Likelihood	AICc	Delta AICc	Weight	Notes
269	glmer(formula = amo.hay.coinfection ~ MAT + phh2o + (1 | Location) + MAT:phh2o, data = data.b.c, family = binomial(), na.action = "na.fail")	-5.5964	2.0411	6.38233	-9.37456									5	-65.8838	141.855	0	0.893234696992168	Does not converge
1	glmer(formula = amo.hay.coinfection ~ (1 | Location), data = data.b.c, family = binomial(), na.action = "na.fail")	-6.86251												2	-73.1965	150.41	8.55528	0.012393979995941
3	glmer(formula = amo.hay.coinfection ~ MAP + (1 | Location), data = data.b.c, family = binomial(), na.action = "na.fail")	-5.77522				-1.05897								3	-72.5295	151.094	9.23883	0.00880598974424292
21	glmer(formula = amo.hay.coinfection ~ MAT + Ps12 + (1 | Location), data = data.b.c, family = binomial(), na.action = "na.fail")	-6.61593	-2.13811				-1.7336							4	-71.7963	151.651	9.79568	0.006665932758952
17	glmer(formula = amo.hay.coinfection ~ Ps12 + (1 | Location), data = data.b.c, family = binomial(), na.action = "na.fail")	-7.0533					-0.607126							3	-72.8232	151.681	9.8263	0.00656465009721417
2	glmer(formula = amo.hay.coinfection ~ C_N + (1 | Location), data = data.b.c, family = binomial(), na.action = "na.fail")	-7.11495						-0.550901						3	-72.9263	151.887	10.0323	0.00592205478440844
9	glmer(formula = amo.hay.coinfection ~ phh2o + (1 | Location), data = data.b.c, family = binomial(), na.action = "na.fail")	-6.80514		0.477798										3	-73.0225	152.08	10.2249	0.00537842327436175
5	glmer(formula = amo.hay.coinfection ~ MAT + (1 | Location), data = data.b.c, family = binomial(), na.action = "na.fail")	-6.63346	-0.2418											3	-73.162	152.359	10.5038	0.00467830531518476
533	glmer(formula = amo.hay.coinfection ~ MAT + Ps12 + (1 | Location) + MAT:Ps12, data = data.b.c, family = binomial(), na.action = "na.fail")	-5.19993	-1.44388				-2.17856		2.0911					5	-71.25	152.587	10.7324	0.0041730804936404
13	glmer(formula = amo.hay.coinfection ~ MAT + phh2o + (1 | Location), data = data.b.c, family = binomial(), na.action = "na.fail")	-5.85276	-1.65009	1.36381										4	-72.2691	152.597	10.7414	0.00415422264459839
19	glmer(formula = amo.hay.coinfection ~ MAP + Ps12 + (1 | Location), data = data.b.c, family = binomial(), na.action = "na.fail")	-6.23956				-0.996791	-0.451045							4	-72.3446	152.747	10.8924	0.00385229740794036
29	glmer(formula = amo.hay.coinfection ~ MAT + phh2o + Ps12 + (1 | Location), data = data.b.c, family = binomial(), na.action = "na.fail")	-6.39233	-3.12021	1.11042			-1.40501							5	-71.3566	152.801	10.9455	0.00375123219559444
4	glmer(formula = amo.hay.coinfection ~ C_N + MAP + (1 | Location), data = data.b.c, family = binomial(), na.action = "na.fail")	-6.0146				-0.953978		-0.322774						4	-72.4229	152.904	11.049	0.00356204031508257
7	glmer(formula = amo.hay.coinfection ~ MAP + MAT + (1 | Location), data = data.b.c, family = binomial(), na.action = "na.fail")	-5.68939	-0.252344			-1.0294								4	-72.488	153.034	11.1792	0.00333753773972078
11	glmer(formula = amo.hay.coinfection ~ MAP + phh2o + (1 | Location), data = data.b.c, family = binomial(), na.action = "na.fail")	-5.88294		0.18657		-0.963403								4	-72.4989	153.056	11.2009	0.00330151861915799
23	glmer(formula = amo.hay.coinfection ~ MAP + MAT + Ps12 + (1 | Location), data = data.b.c, family = binomial(), na.action = "na.fail")	-6.32565	-1.80108			-0.566643	-1.4647							5	-71.6586	153.405	11.5495	0.00277342770904562
18	glmer(formula = amo.hay.coinfection ~ C_N + Ps12 + (1 | Location), data = data.b.c, family = binomial(), na.action = "na.fail")	-7.20227					-0.451238	-0.32957						4	-72.7583	153.575	11.7198	0.00254711067324893
1049	glmer(formula = amo.hay.coinfection ~ phh2o + Ps12 + (1 | Location) + phh2o:Ps12, data = data.b.c, family = binomial(), na.action = "na.fail")	-4.69967		0.778586			-2.61412			3.05846				5	-71.7458	153.579	11.724	0.00254173587733759
22	glmer(formula = amo.hay.coinfection ~ C_N + MAT + Ps12 + (1 | Location), data = data.b.c, family = binomial(), na.action = "na.fail")	-6.6498	-2.11965				-1.68029	-0.0831089						5	-71.7919	153.671	11.8161	0.00242732263395525
25	glmer(formula = amo.hay.coinfection ~ phh2o + Ps12 + (1 | Location), data = data.b.c, family = binomial(), na.action = "na.fail")	-7.0492		0.057983			-0.575456							4	-72.8219	153.702	11.8469	0.00239020358722351
6	glmer(formula = amo.hay.coinfection ~ C_N + MAT + (1 | Location), data = data.b.c, family = binomial(), na.action = "na.fail")	-6.76134	-0.410276					-0.597058						4	-72.8236	153.705	11.8504	0.00238606281418921
10	glmer(formula = amo.hay.coinfection ~ C_N + phh2o + (1 | Location), data = data.b.c, family = binomial(), na.action = "na.fail")	-7.0485		0.257975				-0.444198						4	-72.8759	153.81	11.955	0.00226445648609201
15	glmer(formula = amo.hay.coinfection ~ MAP + MAT + phh2o + (1 | Location), data = data.b.c, family = binomial(), na.action = "na.fail")	-5.6674	-1.24069	0.987559		-0.44114								5	-72.1433	154.374	12.5189	0.00170811322272887
14	glmer(formula = amo.hay.coinfection ~ C_N + MAT + phh2o + (1 | Location), data = data.b.c, family = binomial(), na.action = "na.fail")	-6.01842	-1.63966	1.20473				-0.290037						5	-72.1765	154.441	12.5855	0.00165218500886224
8	glmer(formula = amo.hay.coinfection ~ C_N + MAP + MAT + (1 | Location), data = data.b.c, family = binomial(), na.action = "na.fail")	-5.91328	-0.490038			-0.918325		-0.45976						5	-72.2831	154.654	12.7986	0.00148519621555055
27	glmer(formula = amo.hay.coinfection ~ MAP + phh2o + Ps12 + (1 | Location), data = data.b.c, family = binomial(), na.action = "na.fail")	-6.25872		-0.221727		-1.10583	-0.58577							5	-72.3249	154.737	12.8822	0.00142440960164769
20	glmer(formula = amo.hay.coinfection ~ C_N + MAP + Ps12 + (1 | Location), data = data.b.c, family = binomial(), na.action = "na.fail")	-6.26682				-0.959988	-0.383925	-0.108537						5	-72.341	154.769	12.9144	0.00140164229089851
12	glmer(formula = amo.hay.coinfection ~ C_N + MAP + phh2o + (1 | Location), data = data.b.c, family = binomial(), na.action = "na.fail")	-6.08773		-0.0285293		-0.954466		-0.34954						5	-72.4217	154.931	13.0757	0.00129303502699916
146	glmer(formula = amo.hay.coinfection ~ C_N + Ps12 + (1 | Location) + C_N:Ps12, data = data.b.c, family = binomial(), na.action = "na.fail")	-7.51349					-0.0392377	-0.192666			0.438994			5	-72.5785	155.244	13.3894	0.00110534785838459
74	glmer(formula = amo.hay.coinfection ~ C_N + phh2o + (1 | Location) + C_N:phh2o, data = data.b.c, family = binomial(), na.action = "na.fail")	-6.7507		1.03259				-0.554211				0.490821		5	-72.6569	155.401	13.5462	0.00102196265314011
26	glmer(formula = amo.hay.coinfection ~ C_N + phh2o + Ps12 + (1 | Location), data = data.b.c, family = binomial(), na.action = "na.fail")	-7.21995		-0.0534835			-0.478954	-0.34148						5	-72.7572	155.602	13.7468	0.000924448290416604
38	glmer(formula = amo.hay.coinfection ~ C_N + MAT + (1 | Location) + C_N:MAT, data = data.b.c, family = binomial(), na.action = "na.fail")	-6.79774	-0.575197					-0.601274					-0.148656	5	-72.8095	155.706	13.8513	0.000877377672071798

### Sheet: Table_S7
Fisher tests
* sampling data from all locations (Haslekorn 2019)													* only those locations that have at least 2/3 burkholderia (coinfections possible)
		Single Infections			Coinfections			Single + Coinfections
Location	Sample Size	BA	BH	BB	BABH	BABB	BHBB	Total BA	Total BH	Total BB			Location	Sample Size	BA	BH	BB	BABH	BABB	BHBB	Total BA	Total BH	Total BB	Total Burk	No Burk	# of tests
Arkansas- Forest City	9	0	3	0	0	0	0	0	3	0			Indiana- Paloka Lake	13	0	4	0	4	0	0	4	12	0	8	5	1
Georgia- Cooper Creek	14	0	0	0	0	0	0	0	0	0			Kentucky- Land Btwn the Lakes	10	2	2	0	4	0	0	6	10	0	8	2	1
Illinois- Effingham	7	2	0	0	0	0	0	2	0	0			Massachusetts- Mt. Greylock	12	4	1	0	0	0	0	4	1	0	5	7	1
Indiana- Bloomington	1	0	1	0	0	0	0	0	1	0			North Carolina- Little Butts Gap	24	1	0	3	0	0	0	1	0	3	4	20	1
Indiana- Bloomington (Lobelia)	17	0	8	0	0	0	0	0	8	0			Tennessee- Indian Gap	10	2	0	1	0	0	0	2	0	1	3	7	1
Indiana- Paloka Lake	13	0	4	0	4	0	0	4	8	0			Texas- Houston Arboretum	59	18	1	0	1	0	0	19	3	0	20	39	1
Kentucky- Land Btwn the Lakes	10	2	2	0	4	0	0	6	6	0			Texas- Linden	7	1	1	0	0	0	0	1	1	0	2	5	1
Massachusetts- Mt. Greylock	12	4	1	0	0	0	0	4	1	0			Virginia- MLBS.b	193	46	23	7	2	0	1	48	29	8	79	114	3
Massachusetts-Boston	9	0	0	0	0	0	0	0	0	0			Virginia- MLBS.a - Bald Knob	226	3	0	4	0	0	0	3	0	4	7	219	1
Michigan	2	1	0	0	0	0	0	1	0	0			TOTAL	554	77	32	15	11	0	1	88	56	16	136	418
Missouri- St. Louis	14	0	0	0	0	0	0	0	0	0
North Carolina- Linville Falls	24	10	0	0	0	0	0	10	0	0
North Carolina- Little Butts Gap	24	1	0	3	0	0	0	1	0	3
Tennessee- Indian Gap	10	2	0	1	0	0	0	2	0	1
Tennessee- Rhodo Thicket	7	3	0	0	0	0	0	3	0	0
Tennessee- Road	13	0	0	0	0	0	0	0	0	0
Tennessee- Sugarlands	6	0	0	2	0	0	0	0	0	2
Texas- Armand Bayou	7	0	0	0	0	0	0	0	0	0
Texas- Carthage	12	0	0	0	0	0	0	0	0	0
Texas- Houston Arboretum	59	18	2	0	1	0	0	19	3	0
Texas- Linden	7	1	1	0	0	0	0	1	1	0
Texas- Webster	4	0	0	0	0	0	0	0	0	0
Virginia- MLBS.b	193	46	23	7	2	0	1	48	26	8
Virginia- MLBS.a - Bald Knob	226	3	0	4	0	0	0	3	0	4
TOTAL	700	93	45	17	11	0	1	104	57	18
